# scMultiome analysis identifies embryonic hindbrain progenitors with mixed rhombomere identities

**DOI:** 10.1101/2023.01.27.525932

**Authors:** Yong-Il Kim, Rebecca O’Rourke, Charles G. Sagerström

## Abstract

Rhombomeres serve to position neural progenitors in the embryonic hindbrain, thereby ensuring appropriate neural circuit formation, but the molecular identities of individual rhombomeres and the mechanism whereby they form have not been fully established. Here we apply scMultiome analysis in zebrafish to molecularly resolve all rhombomeres for the first time. We find that rhombomeres become molecularly distinct between 10hpf (end of gastrulation) and 13hpf (early segmentation). While the mature hindbrain consists of alternating odd- versus even-type rhombomeres, our scMultiome analyses do not detect extensive odd versus even characteristics in the early hindbrain. Instead, we find that each rhombomere displays a unique gene expression and chromatin profile. Prior to the appearance of distinct rhombomeres, we detect three hindbrain progenitor clusters (PHPDs) that correlate with the earliest visually observed segments in the hindbrain primordium and that represent prospective rhombomere r2/r3 (possibly including r1), r4 and r5/r6, respectively. We further find that the PHPDs form in response to Fgf and RA morphogens and that individual PHPD cells co-express markers of multiple mature rhombomeres. We propose that the PHPDs contain mixed-identity progenitors and that their subdivision into individual mature rhombomeres requires resolution of mixed transcription and chromatin states.
