## Supplementary material for "scMultiome analysis identifies embryonic hindbrain progenitors with mixed rhombomere identities": Data S1

### Sheet: 1. QC Data
	10hpf	13hpf WT	13hpf DEAB	16hpf
Cellranger QC
Estimated number cells	2096	2047	3017	2157
RNA sequence read pairs	228526541	479142031	530674154	428460531
RNA reads mapped to genome	0.83	0.81	0.887	0.904
RNA read mapped confidently to transcriptome	0.357	0.341	0.443	0.403
Fraction RNA transcriptomic reads in cells	0.585	0.832	0.855	0.673
Median UMI counts per cell	2696	3156	4101	3592
Median genes per cell	1729	1941	2326	2127
ATAC sequenced read pairs	187276505	626835932	204153253	381655357
Fraction of high-quality fragments in cells	0.832	0.939	0.932	0.91
Median high-quality fragments per cell	5670	19337	5234	9265
ATAC confidently mapped read pairs	0.597	0.73	0.347	0.515
Number of ATAC peaks	146728	145880	168935	156829
R analysis with Seurat and Signac
Number of cells after QC filtering *	1654	1828	2423	1750
Number of ATAC peaks after mac2 calling	143264	194853	163703	158881
* QC filtering: > 1000 nCount_ATAC, > 500 nCount_RNA, < 5% mitchondrial genes, < 2 nucleosome_signal and >1 TSS.enrichment
